# Glucose is a ligand-like trigger for secretion of postprandial GLP-1

**DOI:** 10.64898/2026.01.04.697549

**Authors:** Chun Li, Mengqi Li, Heng-Ye Yang, Xiao Tian, Chen-Song Zhang, Lin Zhao, Jianfeng Wu, Cixiong Zhang, Shiqi Liu, Xiaotong Yang, Xiufeng Sun, Junjie Chen, Baoding Zhang, Chuyu Yun, Jun Lin, Wenxuan Ma, Teng Ma, Qingchao Zhu, Zhong-Zheng Zheng, Xuehui Hong, Xianming Deng, Kai Wang, Changtao Jiang, Meiqin Hu, Xiaoying Li, Haoxing Xu, Sheng-Cai Lin

## Abstract

Glucagon-like peptide 1 (GLP-1) is secreted from the intestinal L cells in a glucose-dependent manner. However, the mechanism underlying how glucose stimulates the secretion remains unclear. Here, we found that glucose at postprandial concentrations near the *K*_m_ of GK for glucose (∼10 mM), as well as nonmetabolizable glucose analogs, triggers GLP-1 secretion by intestinal L cells through directly binding to glucokinase (GK), without increasing intracellular ATP levels. We also show that in postprandially high glucose, glucose-bound GK interacts and inhibits K_ATP_, as assessed by immunoprecipitation and FRET-FLIM analyses, as well as patch clamping. In addition, we have utilized GK mutants identified in diabetics, demonstrating that those mutants defective in binding to glucose impair GLP-1 secretion in however high glucose, whereas mutants constitutively bound to glucose with defects in catalysis, promote GLP-1 secretion even in low glucose. Furthermore, the K_ATP_ mutant unable to bind to GK blocks GLP-1 secretion in high glucose. We have also provided evidence showing that sodium-glucose cotransporter 1 (SGLT1) plays an important role in the basal secretion of GLP-1, but not in high glucose. We have thus revealed that glucose the molecule itself and GK act as a ligand and the receptor, respectively, to induce GLP-1 secretion in response to high glucose, providing new therapeutic avenues targeting metabolic diseases.
