## Supplementary material for "Glucose is a ligand-like trigger for secretion of postprandial GLP-1": Soource data: Fig. S2.xlsx

### Sheet: S2A
	MDGP blood glc								insulin
0	3.9	4.1	4.5	3.7	4.3	5	4.7	4.9	0.222	0.292	0.337	0.188	1.954	0.23	0.906	0.487
1	5	4.4	3.5	3.7	4.3	5.3	4.8	3.1	0.435	0.272	0.408	0.233	0.273	0.263	0.3	0.321
5	5.6	4.3	4.3	5.6	5.4	5.3	5	3.9	0.253	0.481	0.452	0.113	1.061	0.854	0.604	0.9
10	3.9	4.5	4.6	5.7	4.8	4.3	5.5	5.4	0.183	0.433	0.289	0.234	0.222	0.249	0.886	0.304
30	3.8	4.9	4.2	4.8	5.8	4.9	6.1	5.9	0.344	0.263	0.426	0.364	0.476	0.383	0.249	0.456
60	5.1	4.9	2.7	4.2	4.4	4.7	5.5	5	0.129	0.24	0.129	0.136	0.237	0.22	0.445	0.341
120	4.3	4.4	4.9	3.2	4.3	5.4	5.4	5.3	0.295	0.395	0.49	0.286	0.22	0.229	0.357	0.345

### Sheet: S2D
Glucose						MDGP
0	0	0	0	0		0	0	0	0	0
1.56	0.36413	0.2197	0.27797	0.40044		1.56	0.04841	0.02212	0.08479
3.125	0.66494	0.43941	0.40659	0.40044		3.125	0.09097	0.10844	0.1236	0.11987
6.25	1.0924	0.63164	0.60365	0.46908		6.25	0.14593	0.1861	0.16375	0.15462
12.5	1.66763	1.01002	1.02061	0.73223		12.5	0.19163	0.19171	0.26383	0.2079
25	2.03177	1.52723	1.61181	0.99537		25	0.37434	0.38747	0.34286	0.42485
50	2.54895	2.40604	2.38971	1.31572		50	0.3745	0.65134	0.48762	0.49032
One site -- Specific binding						One site -- Specific binding
Best-fit values						Best-fit values
Bmax	2.956					Bmax	0.7506
Kd	20.19					Kd	25.2
95% CI (profile likelihood)						95% CI (profile likelihood)
Bmax	2.246 to 4.310					Bmax	0.6059 to 0.9862
Kd	10.37 to 43.19					Kd	15.70 to 42.72
Goodness of Fit						Goodness of Fit
Degrees of Freedom	26					Degrees of Freedom	25
R squared	0.8497					R squared	0.9273
Sum of Squares	2.403					Sum of Squares	0.05866
Sy.x	0.304					Sy.x	0.04844
Number of points						Number of points
# of X values	28					# of X values	28
# Y values analyzed	28					# Y values analyzed	27

### Sheet: S2E
2-DG
0	0	0	0	0
1.56	0.02504	0.07594	0.00923
3.125	0.10245	0.04725	0.06922
6.25	0.17757	0.15062	0.14613	0.13581
12.5	0.24771	0.30683	0.26162	0.22892
25	0.57142	0.48952	0.35778	0.60298
50	1.22251	1.27401	1.0379	0.9983
100	2.46779	2.12754	2.02855	1.99507
One site -- Specific binding
Best-fit values
Bmax	81.19
Kd	3657
95% CI (profile likelihood)
Bmax	-16.64 to +infinity
Kd	-855.1 to +infinity
Goodness of Fit
Degrees of Freedom	28
R squared	0.9836
Sum of Squares	0.2555
Sy.x	0.09553
Number of points
# of X values	32
# Y values analyzed	30

### Sheet: S2F
G6PD	DMSO			Globalagliatin					LDH	DMSO			Globalagliatin
50	0.000611726	0.000724616	0.000792534	0.000732955	0.000799539	0.000751913			50	0.00830806	0.00786497	0.00818546	0.00850303	0.00874388	0.00851396
25	0.000622962	0.000666176	0.000745233	0.000799652	0.000796539	0.000658133			25	0.00703909	0.00751442	0.00803079	0.00855074	0.00844233	0.00709554
12.5	0.000614291	0.000677262	0.000640183	0.000704866	0.000830207	0.000664719			12.5	0.00765388	0.0079308	0.00785616	0.00823405	0.00785883	0.00771486
6.25	0.000590193	0.000626955	0.000577456	0.000526344	0.000733897	0.00063426			6.25	0.00720014	0.00619491	0.00574397	0.00827086	0.00733999	0.00661443
3	0.000438888	0.000469457	0.000391826	0.000513879	0.000572925	0.000719792			3	0.00363541	0.00475544	0.00402338	0.00629495	0.00646383	0.00665594
1.5	0.000111047	0.000137397	0.000156156	0.000610517	0.000410585	0.000229938			1.5	0.000125364	1.903e-06	2.9202e-06	0.00663477	0.00728877	0.00684106
	DMSO	Globalagliatin								DMSO	Globalagliatin
kcat									kcat
Best-fit values									Best-fit values
Et	= 1.790e-005	= 1.790e-005							Et	= 0.0001343	= 0.0001343
kcat	43.78	43.94							kcat	70.24	60.93
Km	3.081	1.193							Km	4.616	0.4154
Vmax	0.0007837	0.0007866							Vmax	0.009431	0.008181
95% CI (profile likelihood)									95% CI (profile likelihood)
kcat	39.34 to 48.71	39.40 to 48.87							kcat	60.11 to 82.29	57.38 to 64.63
Km	2.019 to 4.581	0.5789 to 2.074							Km	2.710 to 7.716	0.1691 to 0.7156
Goodness of Fit									Goodness of Fit
Degrees of Freedom	16	16							Degrees of Freedom	16	16
R squared	0.8612	0.6158							R squared	0.8307	0.4803
Sum of Squares	1.032e-07	1.562e-07							Sum of Squares	2.506e-05	6.37e-06
Sy.x	8.032e-05	9.88e-05							Sy.x	0.001252	0.000631
Constraints									Constraints
Et	Et = 1.790102e-005	Et = 1.790102e-005							Et	Et = 0.0001342576	Et = 0.0001342576
Number of points									Number of points
# of X values	18	18							# of X values	18	18
# Y values analyzed	18	18							# Y values analyzed	18	18
