## Supplementary material for "Glucose is a ligand-like trigger for secretion of postprandial GLP-1": Soource data: Fig. S3.xlsx

### Sheet: S3
glucose
GS	1	2	4	8	10	25	50	1	2	4	8	10	25	50	1	2	4	8	10	25	50	1	2	4	8	10	25	50
1.15882	2.60914	0.73664	3.61875	0.855727	16.1904	34.7567	14.1545	0.893084	0.943999	1.68591	23.7935	26.8388	51.5376	201.732	2.52233	2.30262	3.47456	17.6975	136.458	5.75369	119.695	0.735411	0.483778	5.25025	21.1469	5.6289	10.6698	92.0441
1.20416	7.13042	1.64637	0.476546	8.31663	6.59947	16.2704	31.3448	9.53717	3.65646	2.76294	5.30137	9.29149	81.3954	326.622	4.63914	1.16217	0.388879	25.1783	14.1516	19.427	60.9233	1.86722	1.25796	6.36447	1.16249	28.7735	21.7494	176.842
1.16826	14.3404	1.36614	3.05267	8.83288	13.1623	19.8992	72.6326	2.04553	2.27754	6.45411	7.91252	27.5799	22.8328	41.5189	10.5356	0.678369	3.31645	4.63459	78.1899	17.5857	63.2065	1.32178	4.38436	1.20858	4.33677	13.0165	24.2627	24.0122
0.468751	7.10138	7.87379	2.50321	4.33169	13.1957	96.2948	22.0631	7.85604	4.0247	3.12129	10.1216	12.7608	35.2928	23.1639	0.775583	2.48409	4.16152	8.80331	13.7284	82.3628	29.9911	5.1791	2.15646	8.97358	5.84945	32.5943	10.377	32.7008
G6P
GS	1	2	4	8	10	25	50	1	2	4	8	10	25	50	1	2	4	8	10	25	50	1	2	4	8	10	25	50
0.554886	1.14168	1.23714	1.15723	0.791493	0.730313	1.09375	3.31591	1.17751	2.71044	1.86761	1.22485	0.858956	1.60812	3.12547	49.116	1.31724	5.78097	19.5678	2.99923	1.26983	41.1646	6.82327	43.8408	1.52906	7.79503	57.4212	2.51702	17.1135
1.83982	1.39236	5.69771	1.18111	1.88263	1.06845	5.18201	0.559326	1.58131	1.16085	3.12158	0.671382	1.50033	1.36104	1.41557	13.1467	0.484439	7.29688	0.828869	1.49405	0.901507	1.79389	47.7244	8.33526	5.42771	12.1113	4.52762	21.2539	35.2991
0.950756	1.71969	1.67698	1.43018	0.709888	1.35411	1.07887	1.36585	2.21748	1.01506	3.86056	1.00876	0.590834	1.54564	3.59142	1.63678	0.942703	4.779	1.65036	2.30759	2.2204	6.42541	4.86518	2.91064	6.07004	1.61919	1.97055	23.2083	1.65921
0.654539	2.75144	22.1245	0.887	2.56166	3.01541	7.45898	1.00613	1.40405	2.51665	2.43278	1.08478	1.14737	1.50555	1.91537	37.3513	0.807614	4.42069	3.04805	2.01933	3.25003	10.8218	37.6362	7.97266	3.66465	19.8003	17.693	9.49345	9.80135
F6P
GS	1	2	4	8	10	25	50	1	2	4	8	10	25	50	1	2	4	8	10	25	50	1	2	4	8	10	25	50
0.905455	1.2878	0.454454	1.21042	0.174694	0.939873	2.29297	1.66769	1.09369	0.521945	1.61109	2.29173	0.923807	1.02183	1.79648	1.19282	0.568165	0.406436	2.23179	1.4486	0.951056	1.04531	0.343482	0.564623	0.392222	0.730715	0.672845	0.67826	0.668717
1.61442	1.61028	0.81013	0.865721	1.23821	1.46134	1.51425	1.54212	2.13367	0.855579	0.78182	1.17134	0.811634	1.51365	1.47012	1.29434	0.611358	0.505482	1.91934	0.847372	0.838173	1.10349	0.369672	0.503445	0.474673	0.330976	0.267797	0.836236	1.15897
0.463669	0.647644	1.03948	0.750065	0.52045	0.420985	0.870052	0.789065	1.35765	1.03507	0.588852	1.44332	0.622096	1.20707	0.741292	1.04639	0.545898	0.735562	0.951143	1.16853	0.911635	0.987538	0.486405	0.456915	0.255844	0.600679	0.628207	0.982407	0.605604
1.01645	1.7106	1.71977	0.965749	0.948385	0.399832	0.77363	0.765432	1.06587	1.10598	1.19003	1.40652	1.26661	1.49966	0.904224	0.206992	0.756005	0.540494	1.30924	0.549074	1.12453	0.254004	0.909995	0.592357	0.553706	0.541631	0.565602	0.99107	0.708855
FBP
GS	1	2	4	8	10	25	50	1	2	4	8	10	25	50	1	2	4	8	10	25	50	1	2	4	8	10	25	50
1.10136	1.02978	0.94549	3.04793	1.75262	2.96368	12.8832	3.70628	0.890911	0.883044	2.90733	5.80813	3.52522	4.32031	8.77055	1.84283	1.96341	1.79404	8.37276	4.70471	1.98368	4.05052	1.07801	1.26866	2.07521	3.38747	3.16629	3.18699	4.69962
1.36278	1.54643	1.12307	1.13484	2.53763	2.94538	4.02434	6.31574	4.67498	1.59239	1.88919	3.52725	2.6454	8.85056	7.10056	1.80544	0.768298	0.505224	9.26035	3.11451	3.19889	5.77972	0.951294	1.28579	1.85451	1.76642	2.23048	3.13939	8.54218
0.625653	2.7078	2.40352	2.05717	1.38268	0.984053	2.99724	1.8777	1.95366	2.06536	2.33228	3.64189	2.39873	3.54355	2.38023	1.40352	0.973447	1.50572	4.33415	7.89881	3.78736	4.02492	0.916884	1.47576	0.628482	2.05778	3.76436	4.78543	2.93483
0.910208	2.48421	3.29738	1.20243	1.522	1.96458	2.34656	2.36402	1.9886	1.50132	1.83363	3.26256	3.84353	6.4937	2.39764	0.921839	1.0982	1.08822	2.20348	2.08617	2.06542	2.53655	2.59009	2.81322	0.732818	1.64682	3.56923	3.62146	4.9883
DHAP
GS	1	2	4	8	10	25	50	1	2	4	8	10	25	50	1	2	4	8	10	25	50	1	2	4	8	10	25	50
0.656313	1.70427	0.621685	0.314381	3.34109	1.43241	15.105	2.09924	1.27721	1.55375	1.87925	5.50424	2.33254	1.66139	4.56568	0.385444	0.249538	0.164881	0.235156	2.61582	0.227638	0.407741	0.489867	1.65918	1.55757	5.76893	1.32725	0.33133	2.65125
1.79719	2.12517	0.557114	0.742488	1.11586	0.453112	0.121569	5.39967	7.68744	1.57905	2.2747	0.364115	0.828415	10.2546	0.967379	1.41336	0.581956	1.61098	0.543149	0.275116	3.60496	4.29503	0.796011	1.57282	2.01116	0.398842	1.54649	2.18396	7.27682
0.871684	0.826964	2.12793	0.400266	1.37495	0.560624	1.33046	0.371832	0.703206	0.144391	0.997419	3.38082	0.393364	0.539986	0.701311	1.51371	0.679746	2.10949	0.219866	4.46101	0.229859	4.16137	0.64922	0.114262	0.801579	2.0505	1.17893	2.59098	1.12529
0.674809	0.664186	0.343344	0.827384	1.22816	1.78728	1.32268	1.69908	2.73753	1.01221	2.38035	2.99371	0.702112	2.9672	0.3578	0.268892	0.784702	0.914648	0.264126	0.287209	2.35198	1.5026	0.835909	0.631024	0.779909	0.400447	1.3281	0.214278	1.00782
G3P
GS	1	2	4	8	10	25	50	1	2	4	8	10	25	50	1	2	4	8	10	25	50	1	2	4	8	10	25	50
1.0431	1.67605	1.05884	0.983857	1.27438	2.18385	5.90406	1.41419	2.06344	1.07055	1.03928	3.09236	1.95929	1.7616	2.5317	1.18277	1.04519	0.902565	5.22674	2.26725	1.63774	1.44936	0.600725	1.18103	0.97777	1.99548	1.31367	0.972932	1.38848
1.09449	1.73149	1.07099	1.05283	1.11408	2.79988	7.14789	1.66422	3.85075	2.73688	1.41342	2.65682	1.95655	3.20412	4.31666	1.41939	1.02827	0.781941	2.08461	1.31778	1.43403	1.62827	0.976121	1.01693	1.25586	0.543759	2.39498	1.38409	2.3444
1.05065	2.85525	1.89872	0.801021	1.06534	1.56515	2.86903	1.03451	1.41765	0.844995	1.19173	1.61425	0.569913	1.61586	1.13653	1.28329	1.25242	0.827434	2.08535	3.00872	0.775358	1.28214	0.706299	0.786211	0.929282	0.950044	1.21017	1.13708	0.597078
0.811755	2.02292	1.07601	0.9982	1.03212	1.5169	3.46475	1.40934	2.26569	1.73529	1.6358	1.8338	1.12341	2.16614	0.946486	0.802179	1.02985	0.745733	2.44797	0.769717	1.29901	1.14114	1.04561	1.00423	0.887188	0.984875	2.55688	1.23191	1.14182
1,3-BPG
GS	1	2	4	8	10	25	50	1	2	4	8	10	25	50	1	2	4	8	10	25	50	1	2	4	8	10	25	50
1.58072	3.59713	2.69398	1.87	0.81135	3.06929	4.02216	2.07929	6.78639	3.67509	2.14702	5.56398	2.54161	4.14425	3.48601	7.02699	0.94336	1.06412	3.95274	6.06392	2.94298	3.40864	10.9783	1.20888	2.59957	6.87859	2.75253	1.73748	2.78607
0.40146	3.85031	3.45823	2.06707	2.02547	2.79525	3.57471	2.20749	6.69298	2.58837	1.34973	1.84333	2.28821	4.42805	3.89442	9.10984	3.97198	2.02378	4.7034	1.94305	2.82873	3.94261	3.59311	0.930454	2.62309	1.6357	2.16307	1.87443	4.56833
1.52506	4.88838	4.73201	1.05967	1.18174	2.05183	1.93199	1.97085	2.82854	1.71559	1.17047	3.14646	1.8226	2.34537	2.06287	10.3675	0.900503	1.85698	3.14557	8.49028	2.35417	2.61116	4.26281	1.54028	1.78085	2.22884	2.83747	3.04564	2.09823
0.492756	4.46938	22.1819	1.10943	1.67743	1.22542	1.77327	1.51899	4.36805	3.24143	2.52445	3.05336	2.32487	3.61827	0.668419	2.28516	2.53065	1.63671	2.31738	0.614773	3.54859	2.39241	4.06729	0.635962	0.862607	1.51284	2.93178	2.59789	1.38865
2-PG
GS	1	2	4	8	10	25	50	1	2	4	8	10	25	50	1	2	4	8	10	25	50	1	2	4	8	10	25	50
0.840863	1.33516	1.67214	1.21533	0.394653	0.151884	0.202559	0.25817	1.90247	1.48265	0.433356	0.167428	0.272105	0.417876	0.424349	1.70924	1.39738	1.20505	0.536483	0.162303	0.374261	0.285413	1.46579	1.52027	1.25085	0.352316	0.191794	0.2135
1.19584	1.42575	2.02714	1.62308	0.481962	0.172087	0.29221	0.342126	1.53178	1.74683	1.09972	0.537232	1.48468	0.43363	0.351064	1.44311	1.30565	1.42833	0.510564	0.250884	0.202948	0.305854	1.62114	1.48639	0.910902	0.255848	0.144677	0.32136	0.208104
0.824375	1.42889	1.83952	1.5004	0.449635	0.162466	0.260912	0.246574	1.36982	1.3779	0.92648	0.265001	0.237167	0.273842	0.453269	1.1566	1.18495	1.32175	0.380235	0.256278	0.263684	0.145696		1.41217	0.972023	0.337991	0.213031	0.182425	0.158748
1.13892	1.4758	1.2831	1.3406	0.541335	0.202946	0.205091	0.207183	1.68064	1.52739	0.742791	0.259315	0.257504	0.210757	0.454827	1.23867	1.19788	0.881894	0.55646	0.189867	0.178061	0.197396	1.27383	1.45043	0.412033	0.379225	0.225614	0.242346	0.155629
3-PG
GS	1	2	4	8	10	25	50	1	2	4	8	10	25	50	1	2	4	8	10	25	50	1	2	4	8	10	25	50
0.803112	1.20701	1.41444	0.971408	1.67688	0.557485	0.674433	1.07544	1.81859	1.37047	0.344735	0.367295	0.764796	2.17872	1.94412	1.24316	1.3231	1.17896	2.28746	0.429253	1.79849	1.22666	1.21944	1.12756	1.00434	1.81596	0.533789	0.489307	0.163842
1.06235	1.33097	1.66275	1.42856	2.22594	0.468945	1.09358	1.10338	1.27848	1.27649	0.793921	2.37655	0.842309	2.16043	1.45275	1.11917	1.23448	1.21458	2.36914	0.771894	0.215508	0.915417	1.32506	1.16285	0.875616	0.992552	0.206055	1.26453	0.438086
0.968096	1.35586	1.82157	1.17151	2.27298	0.345468	1.03356	1.09041	1.18201	1.12365	0.720291	1.40926	0.837944	1.33329	1.85265	1.01297	0.983852	1.06692	1.80953	0.636536	1.30353	0.145272		1.17971	0.842942	2.24496	0.78524	1.01398	0.216344
1.16644	1.23441	1.23906	1.08714	2.15723	0.507797	0.860819	0.89829	1.22105	1.3571	0.492576	1.21807	0.811543	0.214813	2.35172	1.14178	0.979918	0.756324	2.2677	0.5872	0.744508	0.511685	0.941143	1.45589	1.48485	1.60756	0.97834	0.96652	0.143652
PEP
GS	1	2	4	8	10	25	50	1	2	4	8	10	25	50	1	2	4	8	10	25	50	1	2	4	8	10	25	50
1.68206	4.77285	0.979199	1.44156	1.0054	3.23899	5.02647	2.19065	3.21477	2.93133	1.72316	6.17278	2.56394	5.02808	3.8676	2.58499	0.290967	0.798931	2.91398	4.20025	0.848487	3.1623	1.83039	1.00676	2.14559	6.84218	2.42803	1.64164	2.79957
0.333311	4.68399	1.99638	1.41701	2.65856	2.51883	2.16117	2.47424	2.03041	1.05978	1.55103	2.08647	2.26343	4.40535	3.90013	4.54222	2.17223	1.87869	3.61202	1.51435	3.02106	4.30246	1.33743	0.505329	2.93739	1.5229	2.52278	1.60159	3.53008
1.50104	3.62725	2.91339	0.624013	1.50288	0.976054	1.63591	1.87553	1.05358	0.840285	1.56356	3.65419	1.79968	2.32631	2.05267	4.61232	0.713284	1.79888	2.00087	9.36371	2.07531	2.87553	2.14499	0.742335	1.88737	2.52735	2.54943	3.54056	2.769
0.483592	2.66059	3.38494	1.01988	2.11146	1.03327	1.71393	1.09672	1.53958	1.70735	3.39139	3.34513	2.47987	4.44156	0.27878	1.21701	1.80237	1.31756	0.843079	0.39046	2.81908	2.36419	1.20384	0.365912	1.04509	1.78014	2.54884	2.13829	1.08846
Pyruvate
GS	1	2	4	8	10	25	50	1	2	4	8	10	25	50	1	2	4	8	10	25	50	1	2	4	8	10	25	50
0.744973	0.683929	0.988211	95.1323	50.476	18.519	3.07073	1.29447	3.66699	0.693918	97.257	116.711	1.43884	2.25055	6.26611	65.9305	141.57	34.3999	183.224	2.28118	5.44422	23.255	2.30018	3.11464	53.2664	13.3561	1.20196	1.27275	26.0717
1.79642	69.4185	14.4455	24.8914	34.1603	30.0891	14.5736	1.91972	6.09614	28.9899	40.1254	41.4848	4.18101	3.6883	229.081	43.2933	14.7075	2.89461	195.875	45.8333	4.46276	2.22189	1.7121	2.18991	6.57027	18.0512	4.01321	2.53555	36.8074
0.778242	249.492	109.407	69.104	14.9046	8.47978	1.0395	20.5656	1.71663	143.617	19.8103	102.923	0.797042	5.94858	1.06618	20.4247	29.155	1.33618	116.152	1.29482	0.898505	1.36539	19.4058	30.6778	4.59947	4.47841	1.62315	1.9338	1.91671
0.680365	1.76077	2.11145	25.4444	13.0079	0.899792	12.7962	1.17603	25.2015	96.6764	30.5855	93.3571	0.692952	1.33297	86.146	62.7518	23.3431	27.421	150.761	45.6975	3.34203	40.4908	1.39405	98.1881	53.2642	21.4903	1.9694	29.7101	85.1861
