## Supplementary material for "Glucose is a ligand-like trigger for secretion of postprandial GLP-1": Soource data: Fig. S5.xlsx

### Sheet: S5B
G6PD						LDH
100	0.000140013	0.000178331	0.000161862			50	0.000765227	0.000994132	0.00103044
50	0.000160804	0.000167535	0.000160211			25	0.000675376	0.000571794	0.000608979
25	0.000126428	0.00010154	0.00011023			12.5	0.000540383	0.000629599	0.000501591
18	8.40904e-05	9.01885e-05	6.70812e-05			6	0.000350768	0.000326933	0.000429811
12.5	6.67809e-05	6.76823e-05	8.26287e-05			3	0.000215903	0.000247101	0.000287856
6.25	3.06291e-05	2.32158e-05	3.26785e-05			1	1.49524e-05	1.58818e-05	1.45197e-05
kcat						kcat
Best-fit values						Best-fit values
Et	= 8.584e-005					Et	= 0.0006814
kcat	2.541					kcat	1.625
Km	26.08					Km	13.36
Vmax	0.0002181					Vmax	0.001107
95% CI (profile likelihood)						95% CI (profile likelihood)
kcat	2.174 to 3.004					kcat	1.344 to 2.046
Km	17.65 to 38.40					Km	7.926 to 23.34
Goodness of Fit						Goodness of Fit
Degrees of Freedom	16					Degrees of Freedom	16
R squared	0.9052					R squared	0.9198
Sum of Squares	4.1e-09					Sum of Squares	1.268e-07
Sy.x	1.601e-05					Sy.x	8.903e-05
Constraints						Constraints
Et	Et = 8.58437e-005					Et	Et = 0.00068136
Number of points						Number of points
# of X values	18					# of X values	18
# Y values analyzed	18					# Y values analyzed	18

### Sheet: S5D
G6PD							LDH
3	0	0	0				3	0	0	0
12.5	0	0	0				12.5	0	0	0
25	0	0	0				25	0	0	0
50	0	0	0				50	0	0	0
100	0	0	0				100	0	0	0
200	0	0	0				200	0	0	0
kcat	Perfect fit						kcat	Perfect fit
Best-fit values							Best-fit values
Et	= 0.0001283						Et	= 0.0002216
kcat	0						kcat	0
Km	Unstable						Km	Unstable
Vmax	0						Vmax	0
95% CI (profile likelihood)							95% CI (profile likelihood)
kcat							kcat
Km							Km
Goodness of Fit							Goodness of Fit
Degrees of Freedom	16						Degrees of Freedom	16
R squared	1						R squared	1
Sum of Squares	0						Sum of Squares	0
Sy.x							Sy.x
Constraints							Constraints
Et	Et = 0.000128273						Et	Et = 0.00022159
Number of points							Number of points
# of X values	18						# of X values	18
# Y values analyzed	18						# Y values analyzed	18

### Sheet: S5F
	ATP:ADP				ATP:AMP																ATP				ADP				AMP
0min	5.49979	5.13284	5.12733	4.40753	27.6969	33.4747	34.532	33.1622												0min	1.88961	1.70466	1.56445	1.67224	0.343579	0.332109	0.305121	0.379404	0.068225	0.050924	0.045305	0.050426
5min	5.27972	5.50471	4.12975	4.53156	25.4093	37.5763	35.7786	36.6494												5min	1.61105	1.67734	1.59528	1.76022	0.305138	0.30471	0.38629	0.388436	0.063404	0.044638	0.044587	0.048029
15min	4.99044	5.55476	4.75472	5.13646	39.9455	31.2079	24.0937	37.3891												15min	1.75246	1.74846	1.57757	1.86858	0.351163	0.314768	0.331791	0.363786	0.043871	0.056026	0.065477	0.049977
30min	5.21741	4.90904	5.07376	4.68915	32.0919	36.21	31.9425	35.4206												30min	1.74997	1.7331	1.58015	1.69432	0.33541	0.353041	0.311435	0.361328	0.05453	0.047862	0.049468	0.047834
60min	5.02548	4.94536	4.88378	4.32581	34.5444	31.4811	33.7467	31.2166												60min	1.59455	1.59081	1.69529	1.64651	0.317293	0.321676	0.347127	0.380624	0.046159	0.050532	0.050236	0.052745
Table Analyzed	FIG bTC6 KD R397L time course ADPATP ratio									Table Analyzed	FIG bTC6 KD R397L Time course AMPATP ratio									Table Analyzed	FIG bTC6 KD R397L time course ATP									Table Analyzed	FIG bTC6 KD R397L time course ADP									Table Analyzed	FIG bTC6 KD R397L time course AMP
Data sets analyzed	A-E									Data sets analyzed	A-E									Data sets analyzed	A-E									Data sets analyzed	A-E									Data sets analyzed	A-E
ANOVA summary										ANOVA summary										ANOVA summary										ANOVA summary										ANOVA summary
F	0.3719									F	0.1064									F	0.711									F	0.02609									F	0.3034
P value	0.825									P value	0.9785									P value	0.597									P value	0.9985									P value	0.8711
P value summary	ns									P value summary	ns									P value summary	ns									P value summary	ns									P value summary	ns
Significant diff. among means (P < 0.05)?	No									Significant diff. among means (P < 0.05)?	No									Significant diff. among means (P < 0.05)?	No									Significant diff. among means (P < 0.05)?	No									Significant diff. among means (P < 0.05)?	No
R squared	0.09024									R squared	0.02758									R squared	0.1594									R squared	0.006909									R squared	0.07486
Brown-Forsythe test										Brown-Forsythe test										Brown-Forsythe test										Brown-Forsythe test										Brown-Forsythe test
F (DFn, DFd)	1.492 (4, 15)									F (DFn, DFd)	1.294 (4, 15)									F (DFn, DFd)	0.3697 (4, 15)									F (DFn, DFd)	2.503 (4, 15)									F (DFn, DFd)	0.7076 (4, 15)
P value	0.2542									P value	0.3164									P value	0.8265									P value	0.0865									P value	0.5992
P value summary	ns									P value summary	ns									P value summary	ns									P value summary	ns									P value summary	ns
Are SDs significantly different (P < 0.05)?	No									Are SDs significantly different (P < 0.05)?	No									Are SDs significantly different (P < 0.05)?	No									Are SDs significantly different (P < 0.05)?	No									Are SDs significantly different (P < 0.05)?	No
Bartlett's test										Bartlett's test										Bartlett's test										Bartlett's test										Bartlett's test
Bartlett's statistic (corrected)	3.275									Bartlett's statistic (corrected)	7.199									Bartlett's statistic (corrected)	3.178									Bartlett's statistic (corrected)	2.382									Bartlett's statistic (corrected)	6.406
P value	0.5128									P value	0.1257									P value	0.5286									P value	0.6658									P value	0.1708
P value summary	ns									P value summary	ns									P value summary	ns									P value summary	ns									P value summary	ns
Are SDs significantly different (P < 0.05)?	No									Are SDs significantly different (P < 0.05)?	No									Are SDs significantly different (P < 0.05)?	No									Are SDs significantly different (P < 0.05)?	No									Are SDs significantly different (P < 0.05)?	No
ANOVA table	SS	DF	MS	F (DFn, DFd)	P value					ANOVA table	SS	DF	MS	F (DFn, DFd)	P value					ANOVA table	SS	DF	MS	F (DFn, DFd)	P value					ANOVA table	SS	DF	MS	F (DFn, DFd)	P value					ANOVA table	SS	DF	MS	F (DFn, DFd)	P value
Treatment (between columns)	0.2636	4	0.06591	F (4, 15) = 0.3719	P=0.8250					Treatment (between columns)	8.447	4	2.112	F (4, 15) = 0.1064	P=0.9785					Treatment (between columns)	0.0265	4	0.006624	F (4, 15) = 0.7110	P=0.5970					Treatment (between columns)	0.0001046	4	2.616e-05	F (4, 15) = 0.02609	P=0.9985					Treatment (between columns)	6.866e-05	4	1.716e-05	F (4, 15) = 0.3034	P=0.8711
Residual (within columns)	2.658	15	0.1772							Residual (within columns)	297.8	15	19.85							Residual (within columns)	0.1398	15	0.009317							Residual (within columns)	0.01504	15	0.001003							Residual (within columns)	0.0008485	15	5.657e-05
Total	2.922	19								Total	306.3	19								Total	0.1663	19								Total	0.01514	19								Total	0.0009172	19
Normality of Residuals										Normality of Residuals										Normality of Residuals										Normality of Residuals										Normality of Residuals
Test name	Statistics	P value	Passed normality test (alpha=0.05)?	P value summary						Test name	Statistics	P value	Passed normality test (alpha=0.05)?	P value summary						Test name	Statistics	P value	Passed normality test (alpha=0.05)?	P value summary						Test name	Statistics	P value	Passed normality test (alpha=0.05)?	P value summary						Test name	Statistics	P value	Passed normality test (alpha=0.05)?	P value summary
D'Agostino-Pearson omnibus (K2)	0.624	0.732	Yes	ns						D'Agostino-Pearson omnibus (K2)	4.201	0.1224	Yes	ns						D'Agostino-Pearson omnibus (K2)	0.1915	0.9087	Yes	ns						D'Agostino-Pearson omnibus (K2)	3.302	0.1918	Yes	ns						D'Agostino-Pearson omnibus (K2)	4.047	0.1322	Yes	ns
Anderson-Darling (A2*)	0.2789	0.6096	Yes	ns						Anderson-Darling (A2*)	0.6817	0.0635	Yes	ns						Anderson-Darling (A2*)	0.2191	0.8113	Yes	ns						Anderson-Darling (A2*)	0.3607	0.4117	Yes	ns						Anderson-Darling (A2*)	0.7946	0.0325	No	*
Shapiro-Wilk (W)	0.9686	0.7243	Yes	ns						Shapiro-Wilk (W)	0.9195	0.0971	Yes	ns						Shapiro-Wilk (W)	0.9799	0.9325	Yes	ns						Shapiro-Wilk (W)	0.935	0.1923	Yes	ns						Shapiro-Wilk (W)	0.9027	0.0464	No	*
Kolmogorov-Smirnov (distance)	0.1404	0.1	Yes	ns						Kolmogorov-Smirnov (distance)	0.1944	0.0461	No	*						Kolmogorov-Smirnov (distance)	0.1243	0.1	Yes	ns						Kolmogorov-Smirnov (distance)	0.1169	0.1	Yes	ns						Kolmogorov-Smirnov (distance)	0.1711	0.1	Yes	ns
Data summary										Data summary										Data summary										Data summary										Data summary
Number of treatments (columns)	5									Number of treatments (columns)	5									Number of treatments (columns)	5									Number of treatments (columns)	5									Number of treatments (columns)	5
Number of values (total)	20									Number of values (total)	20									Number of values (total)	20									Number of values (total)	20									Number of values (total)	20
Number of families	1									Number of families	1									Number of families	1									Number of families	1									Number of families	1
Number of comparisons per family	4									Number of comparisons per family	4									Number of comparisons per family	4									Number of comparisons per family	4									Number of comparisons per family	4
Alpha	0.05									Alpha	0.05									Alpha	0.05									Alpha	0.05									Alpha	0.05
Dunnett's multiple comparisons test	Mean Diff.	95.00% CI of diff.	Below threshold?	Summary	Adjusted P Value	A-?				Dunnett's multiple comparisons test	Mean Diff.	95.00% CI of diff.	Below threshold?	Summary	Adjusted P Value	A-?				Dunnett's multiple comparisons test	Mean Diff.	95.00% CI of diff.	Below threshold?	Summary	Adjusted P Value	A-?				Dunnett's multiple comparisons test	Mean Diff.	95.00% CI of diff.	Below threshold?	Summary	Adjusted P Value	A-?				Dunnett's multiple comparisons test	Mean Diff.	95.00% CI of diff.	Below threshold?	Summary	Adjusted P Value	A-?
0min vs. 5min	0.1804	-0.6314 to 0.9923	No	ns	0.9292	B	5min			0min vs. 5min	-1.637	-10.23 to 6.957	No	ns	0.9573	B	5min			0min vs. 5min	0.04677	-0.1394 to 0.2329	No	ns	0.8966	B	5min			0min vs. 5min	-0.00609	-0.06716 to 0.05498	No	ns	0.9959	B	5min			0min vs. 5min	0.003556	-0.01095 to 0.01806	No	ns	0.904	B	5min
0min vs. 15min	-0.06722	-0.8791 to 0.7446	No	ns	0.998	C	15min			0min vs. 15min	-0.9426	-9.536 to 7.651	No	ns	0.9941	C	15min			0min vs. 15min	-0.02903	-0.2152 to 0.1571	No	ns	0.9787	C	15min			0min vs. 15min	-0.0003238	-0.06139 to 0.06075	No	ns	>0.9999	C	15min			0min vs. 15min	-0.0001178	-0.01462 to 0.01439	No	ns	>0.9999	C	15min
0min vs. 30min	0.06953	-0.7423 to 0.8814	No	ns	0.9977	D	30min			0min vs. 30min	-1.7	-10.29 to 6.894	No	ns	0.9516	D	30min			0min vs. 30min	0.01836	-0.1678 to 0.2045	No	ns	0.9961	D	30min			0min vs. 30min	-0.0002503	-0.06132 to 0.06082	No	ns	>0.9999	D	30min			0min vs. 30min	0.003796	-0.01071 to 0.01830	No	ns	0.8832	D	30min
0min vs. 60min	0.2468	-0.5651 to 1.059	No	ns	0.8222	E	60min			0min vs. 60min	-0.5308	-9.125 to 8.063	No	ns	0.9994	E	60min			0min vs. 60min	0.07595	-0.1102 to 0.2621	No	ns	0.6417	E	60min			0min vs. 60min	-0.001627	-0.06270 to 0.05944	No	ns	>0.9999	E	60min			0min vs. 60min	0.003802	-0.01070 to 0.01831	No	ns	0.8827	E	60min
Test details	Mean 1	Mean 2	Mean Diff.	SE of diff.	n1	n2	q	DF		Test details	Mean 1	Mean 2	Mean Diff.	SE of diff.	n1	n2	q	DF		Test details	Mean 1	Mean 2	Mean Diff.	SE of diff.	n1	n2	q	DF		Test details	Mean 1	Mean 2	Mean Diff.	SE of diff.	n1	n2	q	DF		Test details	Mean 1	Mean 2	Mean Diff.	SE of diff.	n1	n2	q	DF
0min vs. 5min	5.042	4.861	0.1804	0.2977	4	4	0.6062	15		0min vs. 5min	32.22	33.85	-1.637	3.151	4	4	0.5196	15		0min vs. 5min	1.708	1.661	0.04677	0.06825	4	4	0.6852	15		0min vs. 5min	0.3401	0.3461	-0.00609	0.02239	4	4	0.272	15		0min vs. 5min	0.05372	0.05016	0.003556	0.005318	4	4	0.6685	15
0min vs. 15min	5.042	5.109	-0.06722	0.2977	4	4	0.2258	15		0min vs. 15min	32.22	33.16	-0.9426	3.151	4	4	0.2992	15		0min vs. 15min	1.708	1.737	-0.02903	0.06825	4	4	0.4253	15		0min vs. 15min	0.3401	0.3404	-0.0003238	0.02239	4	4	0.01446	15		0min vs. 15min	0.05372	0.05384	-0.0001178	0.005318	4	4	0.02214	15
0min vs. 30min	5.042	4.972	0.06953	0.2977	4	4	0.2336	15		0min vs. 30min	32.22	33.92	-1.7	3.151	4	4	0.5395	15		0min vs. 30min	1.708	1.689	0.01836	0.06825	4	4	0.2689	15		0min vs. 30min	0.3401	0.3403	-0.0002503	0.02239	4	4	0.01118	15		0min vs. 30min	0.05372	0.04992	0.003796	0.005318	4	4	0.7139	15
0min vs. 60min	5.042	4.795	0.2468	0.2977	4	4	0.829	15		0min vs. 60min	32.22	32.75	-0.5308	3.151	4	4	0.1685	15		0min vs. 60min	1.708	1.632	0.07595	0.06825	4	4	1.113	15		0min vs. 60min	0.3401	0.3417	-0.001627	0.02239	4	4	0.07265	15		0min vs. 60min	0.05372	0.04992	0.003802	0.005318	4	4	0.7149	15

### Sheet: S5G
	ATP:ADP				ATP:AMP																ATP				ADP				AMP
0min	9.89351	9.53547	10.7457	9.6447	65.5092	47.6328	47.243	54.5906												0min	2.53913	2.0976	2.03757	2.3558	0.256646	0.219979	0.189617	0.244258	0.03876	0.044037	0.04313	0.043154
5min	9.91103	12.8071	9.60322	11.3913	50.8767	66.2719	42.3627	49.5214												5min	2.0887	2.40542	2.15294	2.27386	0.210745	0.18782	0.224189	0.199615	0.041054	0.036296	0.050822	0.045917
15min	10.6961	9.4135	9.84964	10.3712	58.2388	52.5363	54.9769	50.4752												15min	2.32526	2.07049	2.36096	2.55349	0.217393	0.219949	0.2397	0.246211	0.039926	0.039411	0.042945	0.050589
30min	9.77833	10.2635	10.7763	9.98083	60.0394	57.8016	46.6339	58.0553												30min	2.23708	2.13979	2.38772	2.14743	0.228779	0.208486	0.221571	0.215156	0.03726	0.03702	0.051201	0.036989
60min	10.3447	11.8374	9.13463	9.37422	63.8413	49.2699	50.7643	50.7763												60min	2.5758	2.22488	2.31298	2.15564	0.248998	0.187954	0.25321	0.229954	0.040347	0.045157	0.045563	0.042454
Table Analyzed	FIG bTC6KD del92CT time course ADPATP ratio									Table Analyzed	FIG bTC6KD GK-del92CT Time course AMPATP ratio									Table Analyzed	FIG bTC6KD del92CT Time course ATP									Table Analyzed	FIG bTC6KD del92CT Time course ADP									Table Analyzed	FIG bTC6KD del92CT Time course AMP
Data sets analyzed	A-E									Data sets analyzed	A-E									Data sets analyzed	A-E									Data sets analyzed	A-E									Data sets analyzed	A-E
ANOVA summary										ANOVA summary										ANOVA summary										ANOVA summary										ANOVA summary
F	0.6478									F	0.1078									F	0.2815									F	0.9934									F	0.2313
P value	0.637									P value	0.9779									P value	0.8854									P value	0.4412									P value	0.9165
P value summary	ns									P value summary	ns									P value summary	ns									P value summary	ns									P value summary	ns
Significant diff. among means (P < 0.05)?	No									Significant diff. among means (P < 0.05)?	No									Significant diff. among means (P < 0.05)?	No									Significant diff. among means (P < 0.05)?	No									Significant diff. among means (P < 0.05)?	No
R squared	0.1473									R squared	0.02795									R squared	0.06983									R squared	0.2094									R squared	0.05808
Brown-Forsythe test										Brown-Forsythe test										Brown-Forsythe test										Brown-Forsythe test										Brown-Forsythe test
F (DFn, DFd)	2.307 (4, 15)									F (DFn, DFd)	0.3981 (4, 15)									F (DFn, DFd)	0.6128 (4, 15)									F (DFn, DFd)	1.322 (4, 15)									F (DFn, DFd)	0.5232 (4, 15)
P value	0.1058									P value	0.8069									P value	0.6599									P value	0.307									P value	0.7203
P value summary	ns									P value summary	ns									P value summary	ns									P value summary	ns									P value summary	ns
Are SDs significantly different (P < 0.05)?	No									Are SDs significantly different (P < 0.05)?	No									Are SDs significantly different (P < 0.05)?	No									Are SDs significantly different (P < 0.05)?	No									Are SDs significantly different (P < 0.05)?	No
Bartlett's test										Bartlett's test										Bartlett's test										Bartlett's test										Bartlett's test
Bartlett's statistic (corrected)	6.066									Bartlett's statistic (corrected)	3.053									Bartlett's statistic (corrected)	1.565									Bartlett's statistic (corrected)	5.102									Bartlett's statistic (corrected)	4.769
P value	0.1942									P value	0.549									P value	0.8151									P value	0.277									P value	0.3119
P value summary	ns									P value summary	ns									P value summary	ns									P value summary	ns									P value summary	ns
Are SDs significantly different (P < 0.05)?	No									Are SDs significantly different (P < 0.05)?	No									Are SDs significantly different (P < 0.05)?	No									Are SDs significantly different (P < 0.05)?	No									Are SDs significantly different (P < 0.05)?	No
ANOVA table	SS	DF	MS	F (DFn, DFd)	P value					ANOVA table	SS	DF	MS	F (DFn, DFd)	P value					ANOVA table	SS	DF	MS	F (DFn, DFd)	P value					ANOVA table	SS	DF	MS	F (DFn, DFd)	P value					ANOVA table	SS	DF	MS	F (DFn, DFd)	P value
Treatment (between columns)	2.328	4	0.582	F (4, 15) = 0.6478	P=0.6370					Treatment (between columns)	23.19	4	5.798	F (4, 15) = 0.1078	P=0.9779					Treatment (between columns)	0.03612	4	0.00903	F (4, 15) = 0.2815	P=0.8854					Treatment (between columns)	0.001816	4	0.0004539	F (4, 15) = 0.9934	P=0.4412					Treatment (between columns)	2.352e-05	4	5.88e-06	F (4, 15) = 0.2313	P=0.9165
Residual (within columns)	13.48	15	0.8984							Residual (within columns)	806.5	15	53.77							Residual (within columns)	0.4812	15	0.03208							Residual (within columns)	0.006854	15	0.0004569							Residual (within columns)	0.0003814	15	2.543e-05
Total	15.8	19								Total	829.7	19								Total	0.5173	19								Total	0.00867	19								Total	0.0004049	19
Normality of Residuals										Normality of Residuals										Normality of Residuals										Normality of Residuals										Normality of Residuals
Test name	Statistics	P value	Passed normality test (alpha=0.05)?	P value summary						Test name	Statistics	P value	Passed normality test (alpha=0.05)?	P value summary						Test name	Statistics	P value	Passed normality test (alpha=0.05)?	P value summary						Test name	Statistics	P value	Passed normality test (alpha=0.05)?	P value summary						Test name	Statistics	P value	Passed normality test (alpha=0.05)?	P value summary
D'Agostino-Pearson omnibus (K2)	2.078	0.3538	Yes	ns						D'Agostino-Pearson omnibus (K2)	1.925	0.382	Yes	ns						D'Agostino-Pearson omnibus (K2)	1.373	0.5032	Yes	ns						D'Agostino-Pearson omnibus (K2)	2.085	0.3526	Yes	ns						D'Agostino-Pearson omnibus (K2)	3.304	0.1917	Yes	ns
Anderson-Darling (A2*)	0.2796	0.6074	Yes	ns						Anderson-Darling (A2*)	0.3994	0.3313	Yes	ns						Anderson-Darling (A2*)	0.2921	0.5694	Yes	ns						Anderson-Darling (A2*)	0.3148	0.5171	Yes	ns						Anderson-Darling (A2*)	0.7397	0.045	No	*
Shapiro-Wilk (W)	0.9573	0.4921	Yes	ns						Shapiro-Wilk (W)	0.9473	0.328	Yes	ns						Shapiro-Wilk (W)	0.959	0.5247	Yes	ns						Shapiro-Wilk (W)	0.9506	0.376	Yes	ns						Shapiro-Wilk (W)	0.9127	0.0718	Yes	ns
Kolmogorov-Smirnov (distance)	0.1025	0.1	Yes	ns						Kolmogorov-Smirnov (distance)	0.134	0.1	Yes	ns						Kolmogorov-Smirnov (distance)	0.1364	0.1	Yes	ns						Kolmogorov-Smirnov (distance)	0.09123	0.1	Yes	ns						Kolmogorov-Smirnov (distance)	0.1591	0.1	Yes	ns
Data summary										Data summary										Data summary										Data summary										Data summary
Number of treatments (columns)	5									Number of treatments (columns)	5									Number of treatments (columns)	5									Number of treatments (columns)	5									Number of treatments (columns)	5
Number of values (total)	20									Number of values (total)	20									Number of values (total)	20									Number of values (total)	20									Number of values (total)	20
Number of families	1									Number of families	1									Number of families	1									Number of families	1									Number of families	1
Number of comparisons per family	4									Number of comparisons per family	4									Number of comparisons per family	4									Number of comparisons per family	4									Number of comparisons per family	4
Alpha	0.05									Alpha	0.05									Alpha	0.05									Alpha	0.05									Alpha	0.05
Dunnett's multiple comparisons test	Mean Diff.	95.00% CI of diff.	Below threshold?	Summary	Adjusted P Value	A-?				Dunnett's multiple comparisons test	Mean Diff.	95.00% CI of diff.	Below threshold?	Summary	Adjusted P Value	A-?				Dunnett's multiple comparisons test	Mean Diff.	95.00% CI of diff.	Below threshold?	Summary	Adjusted P Value	A-?				Dunnett's multiple comparisons test	Mean Diff.	95.00% CI of diff.	Below threshold?	Summary	Adjusted P Value	A-?				Dunnett's multiple comparisons test	Mean Diff.	95.00% CI of diff.	Below threshold?	Summary	Adjusted P Value	A-?
0min vs. 5min	-0.9733	-2.801 to 0.8547	No	ns	0.4273	B	5min			0min vs. 5min	1.486	-12.66 to 15.63	No	ns	0.995	B	5min			0min vs. 5min	0.02729	-0.3181 to 0.3727	No	ns	0.9983	B	5min			0min vs. 5min	0.02203	-0.01920 to 0.06326	No	ns	0.4242	B	5min			0min vs. 5min	-0.001252	-0.01098 to 0.008473	No	ns	0.9894	B	5min
0min vs. 15min	-0.1278	-1.956 to 1.700	No	ns	0.999	C	15min			0min vs. 15min	-0.3129	-14.46 to 13.83	No	ns	>0.9999	C	15min			0min vs. 15min	-0.07003	-0.4155 to 0.2754	No	ns	0.9475	C	15min			0min vs. 15min	-0.003188	-0.04442 to 0.03804	No	ns	0.9985	C	15min			0min vs. 15min	-0.0009475	-0.01067 to 0.008778	No	ns	0.9963	C	15min
0min vs. 30min	-0.2449	-2.073 to 1.583	No	ns	0.9877	D	30min			0min vs. 30min	-1.889	-16.03 to 12.25	No	ns	0.9878	D	30min			0min vs. 30min	0.02952	-0.3159 to 0.3749	No	ns	0.9977	D	30min			0min vs. 30min	0.009127	-0.03210 to 0.05036	No	ns	0.9301	D	30min			0min vs. 30min	0.001653	-0.008073 to 0.01138	No	ns	0.9711	D	30min
0min vs. 60min	-0.2179	-2.046 to 1.610	No	ns	0.992	E	60min			0min vs. 60min	0.08094	-14.06 to 14.22	No	ns	>0.9999	E	60min			0min vs. 60min	-0.0598	-0.4052 to 0.2856	No	ns	0.9692	E	60min			0min vs. 60min	-0.002404	-0.04363 to 0.03882	No	ns	0.9995	E	60min			0min vs. 60min	-0.00111	-0.01084 to 0.008615	No	ns	0.9932	E	60min
Test details	Mean 1	Mean 2	Mean Diff.	SE of diff.	n1	n2	q	DF		Test details	Mean 1	Mean 2	Mean Diff.	SE of diff.	n1	n2	q	DF		Test details	Mean 1	Mean 2	Mean Diff.	SE of diff.	n1	n2	q	DF		Test details	Mean 1	Mean 2	Mean Diff.	SE of diff.	n1	n2	q	DF		Test details	Mean 1	Mean 2	Mean Diff.	SE of diff.	n1	n2	q	DF
0min vs. 5min	9.955	10.93	-0.9733	0.6702	4	4	1.452	15		0min vs. 5min	53.74	52.26	1.486	5.185	4	4	0.2865	15		0min vs. 5min	2.258	2.23	0.02729	0.1266	4	4	0.2155	15		0min vs. 5min	0.2276	0.2056	0.02203	0.01512	4	4	1.458	15		0min vs. 5min	0.04227	0.04352	-0.001252	0.003566	4	4	0.3511	15
0min vs. 15min	9.955	10.08	-0.1278	0.6702	4	4	0.1906	15		0min vs. 15min	53.74	54.06	-0.3129	5.185	4	4	0.06034	15		0min vs. 15min	2.258	2.328	-0.07003	0.1266	4	4	0.5529	15		0min vs. 15min	0.2276	0.2308	-0.003188	0.01512	4	4	0.2109	15		0min vs. 15min	0.04227	0.04322	-0.0009475	0.003566	4	4	0.2657	15
0min vs. 30min	9.955	10.2	-0.2449	0.6702	4	4	0.3654	15		0min vs. 30min	53.74	55.63	-1.889	5.185	4	4	0.3643	15		0min vs. 30min	2.258	2.228	0.02952	0.1266	4	4	0.2331	15		0min vs. 30min	0.2276	0.2185	0.009127	0.01512	4	4	0.6038	15		0min vs. 30min	0.04227	0.04062	0.001653	0.003566	4	4	0.4635	15
0min vs. 60min	9.955	10.17	-0.2179	0.6702	4	4	0.3251	15		0min vs. 60min	53.74	53.66	0.08094	5.185	4	4	0.01561	15		0min vs. 60min	2.258	2.317	-0.0598	0.1266	4	4	0.4722	15		0min vs. 60min	0.2276	0.23	-0.002404	0.01512	4	4	0.159	15		0min vs. 60min	0.04227	0.04338	-0.00111	0.003566	4	4	0.3113	15
