## Supplementary material for "Glucose is a ligand-like trigger for secretion of postprandial GLP-1": Soource data: Fig. S7.xlsx

### Sheet: S7G
-glc	+glc
80.3726	60.5939		Table Analyzed	Insideout-205-228a fig
72.318	72.9872
80.6685	67.6642		Column B	+glc
83.8494	74.7748		vs.	vs.
64.427	3.0159		Column A	-glc
80.6911	20.5084
23.5917	39.1827		Unpaired t test
14.3415	20.4238		P value	0.5836
24.9618	3.4103		P value summary	ns
35.2025	41.6183		Significantly different (P < 0.05)?	No
4.2404	21.8212		One- or two-tailed P value?	Two-tailed
30.4589	41.0631		t, df	t=0.5541, df=30
7.3927	4.0549
36.2655	0.8676		How big is the difference?
2.1708	25.8755		Mean of column A	40.24
2.8719	55.4379		Mean of column B	34.58
			Difference between means (B - A) ± SEM	-5.658 ± 10.21
			95% confidence interval	-26.51 to 15.19
			R squared (eta squared)	0.01013
			F test to compare variances
			F, DFn, Dfd	1.481, 15, 15
			P value	0.4557
			P value summary	ns
			Significantly different (P < 0.05)?	No
			Normality of Residuals
			Test name	Statistics	P value	Passed normality test (alpha=0.05)?	P value summary
			Anderson-Darling (A2*)	1.046	0.0082	No	**
			D'Agostino-Pearson omnibus (K2)	12.79	0.0017	No	**
			Shapiro-Wilk (W)	0.8977	0.0054	No	**
			Kolmogorov-Smirnov (distance)	0.1206	>0.1000	Yes	ns
			Data analyzed
			Sample size, column A	16
			Sample size, column B	16

### Sheet: S7J
wt 1mM	wt 25mM	K185E/R50G/R201G 1mM	K185E/R50G/R201G 25mM
1.12208	1.45134	0.713492	0.489133
0.910274	1.41063	0.372434	0.593857
0.824318	2.05153	0.299203	0.588042
0.773482	1.04211	0.579349	0.309969
1.08621	1.37759	0.647169	0.441751
1.09514	0.868534	0.415095	0.54803
1.05213	1.02968	0.313481	0.770201
1.13636	1.2933	0.261435	0.260226
Table Analyzed	ATP mutant						Number of families	1
Data sets analyzed	A-D						Number of comparisons per family	6
							Alpha	0.05
ANOVA summary
F	26.24						Tukey's multiple comparisons test	Mean Diff.	95.00% CI of diff.	Below threshold?	Summary	Adjusted P Value
P value	<0.0001						wt 1mM vs. wt 25mM	-0.3156	-0.6285 to -0.002695	Yes	*	0.0475	A-B
P value summary	****						wt 1mM vs. K185E/R50G/R201G 1mM	0.5498	0.2369 to 0.8627	Yes	***	0.0003	A-C
Significant diff. among means (P < 0.05)?	Yes						wt 1mM vs. K185E/R50G/R201G 25mM	0.4998	0.1870 to 0.8127	Yes	***	0.0009	A-D
R squared	0.7377						wt 25mM vs. K185E/R50G/R201G 1mM	0.8654	0.5525 to 1.178	Yes	****	<0.0001	B-C
							wt 25mM vs. K185E/R50G/R201G 25mM	0.8154	0.5025 to 1.128	Yes	****	<0.0001	B-D
Brown-Forsythe test							K185E/R50G/R201G 1mM vs. K185E/R50G/R201G 25mM	-0.04994	-0.3628 to 0.2630	No	ns	0.9718	C-D
F (DFn, DFd)	1.598 (3, 28)
P value	0.2121						Test details	Mean 1	Mean 2	Mean Diff.	SE of diff.	n1	n2	q	DF
P value summary	ns						wt 1mM vs. wt 25mM	1	1.316	-0.3156	0.1146	8	8	3.895	28
Are SDs significantly different (P < 0.05)?	No						wt 1mM vs. K185E/R50G/R201G 1mM	1	0.4502	0.5498	0.1146	8	8	6.785	28
							wt 1mM vs. K185E/R50G/R201G 25mM	1	0.5002	0.4998	0.1146	8	8	6.168	28
Bartlett's test							wt 25mM vs. K185E/R50G/R201G 1mM	1.316	0.4502	0.8654	0.1146	8	8	10.68	28
Bartlett's statistic (corrected)	8.239						wt 25mM vs. K185E/R50G/R201G 25mM	1.316	0.5002	0.8154	0.1146	8	8	10.06	28
P value	0.0413						K185E/R50G/R201G 1mM vs. K185E/R50G/R201G 25mM	0.4502	0.5002	-0.04994	0.1146	8	8	0.6163	28
P value summary	*
Are SDs significantly different (P < 0.05)?	Yes
ANOVA table	SS	DF	MS	F (DFn, DFd)	P value
Treatment (between columns)	4.136	3	1.379	F (3, 28) = 26.24	P<0.0001
Residual (within columns)	1.471	28	0.05253
Total	5.607	31
Normality of Residuals
Test name	Statistics	P value	Passed normality test (alpha=0.05)?	P value summary
D'Agostino-Pearson omnibus (K2)	10.69	0.0048	No	**
Anderson-Darling (A2*)	0.5385	0.1546	Yes	ns
Shapiro-Wilk (W)	0.9302	0.0397	No	*
Kolmogorov-Smirnov (distance)	0.1407	0.1	Yes	ns
Data summary
Number of treatments (columns)	4
Number of values (total)	32
